# Modeling Cardiomyocyte Signaling and Metabolism Predicts Genotype to Phenotype Mechanisms in Hypertrophic Cardiomyopathy

**DOI:** 10.1101/2023.09.25.559356

**Authors:** A. Khalilimeybodi, Jeffrey J. Saucerman, P. Rangamani

## Abstract

Familial hypertrophic cardiomyopathy (HCM) is a significant precursor of heart failure and sudden cardiac death, primarily caused by mutations in sarcomeric and structural proteins. Despite the extensive research on the HCM genotype, the complex, context-specific nature of many signaling and metabolic pathways linking the HCM genotype to phenotype has hindered therapeutic advancements for patients. To address these challenges, here, we have developed a computational systems biology model of HCM at the cardiomyocyte level. Utilizing a stochastic logic-based ODE method, we integrate subcellular systems in cardiomyocytes that jointly modulate HCM genotype to phenotype, including cardiac signaling, metabolic, and gene regulatory networks, as well as posttranslational modifications linking these networks. After validating with experimental data on changes in activity of signaling species in HCM context and transcriptomes of two HCM mouse models (R403Q-αMyHC and R92W-TnT), the model predicts significant changes in cardiomyocyte metabolic functions such as ATP synthase deficiency and a transition from fatty acids to carbohydrate metabolism in HCM. The model indicated major shifts in glutamine-related metabolism and increased apoptosis after HCM-induced ATP synthase deficiency. Aligned with prior experimental studies, we predicted that the transcription factors STAT, SRF, GATA4, TP53, and FoxO are the key regulators of cardiomyocyte hypertrophy and apoptosis in HCM. Using the model, we identified shared (e.g., activation of PGC1*α* by AMPK, and FHL1 by titin) and context-specific mechanisms (e.g., regulation of Ca^2+^ sensitivity by titin in HCM patients) that could control genotype to phenotype transition in HCM across different species or mutations. We also predicted potential combination drug targets for HCM (e.g., mavacamten paired with ROS inhibitors) preventing or reversing HCM phenotype (i.e., hypertrophic growth, apoptosis, and metabolic remodeling) in cardiomyocytes. This study provides new insights into mechanisms linking genotype to phenotype in familial hypertrophic cardiomyopathy and offers a framework for assessing new treatments and exploring variations in HCM experimental models.
