## Supplementary Table 1 for "Modeling Cardiomyocyte Signaling and Metabolism Predicts Genotype to Phenotype Mechanisms in Hypertrophic Cardiomyopathy"

### Sheet: Signaling data
ID	Input	Output	Measurement	Reference (Pubmed)
v1	HCM_Mutation	Ca_Sensitivity	Increase	29760186, 31219556, 27114035
v2	HCM_Mutation	Ca_Decay_T	Increase	29760186, 31219556, 27114035
v3	HCM_Mutation	Ca_Buffer	Increase	29760186
v4	HCM_Mutation	Ca_Diastolic	Increase	29760186, 22647877, 28255011, 31219556, 30885674
v5	HCM_Mutation	Ca_Amplitude	No Change	29760186, 30554920, 31219556, 27114035, 30885674
v6	HCM_Mutation	Ca_Amplitude	Decrease	27114035, 30885674, 28255011, 22647877
v7	HCM_Mutation	PLB	Decrease	29760186, 28255011
v8	HCM_Mutation	LCC	Increase	29760186
v9	HCM_Mutation	SERCA	Increase	29760186
v10	HCM_Mutation	SERCA	No Change	30885674, 19233194
v11	HCM_Mutation	SR_LOAD	Increase	29760186, 22647877
v12	HCM_Mutation	CaMK	Increase	29760186, 28255011, 30586744, 32351397
v13	HCM_Mutation	RyR	Increase	29760186
v14	HCM_Mutation	Active_F	Increase	28255011, 30554920 , 27114035
v15	HCM_Mutation	ERK12	Increase	29760186, 30554920
v16	HCM_Mutation	PI3K_AKT	Increase	30554920
v17	HCM_Mutation	GF_R	Increase	36380187
v18	HCM_Mutation	Titin_Stiffness	Increase	32351396, 28510110
v19	HCM_Mutation	FHL1	Increase	22523091, 30048712
v20	HCM_Mutation	PKD	Increase	32351396
v21	HCM_Mutation	PKG	Increase	32528308
v22	HCM_Mutation	mTOR	Increase	34517018, 22058153
v23	HCM_Mutation	AMPK	Decrease	24567073, 22844503
v24	HCM_Mutation	AMPK	Increase	34517018, 34672721
v25	HCM_Mutation	ATP/ADP	Decrease	30196098, 34672721
v26	HCM_Mutation	ACC	Increase	22844503
v27	HCM_Mutation	p70S6K	Increase	22058153
v28	HCM_Mutation	NO	Decrease	34517018
v29	HCM_Mutation	eNOS	Increase	34517018
v30	HCM_Mutation	ROS	Increase	29490477, 34672721
v31	HCM_Mutation	YY1	Increase	12754214
v32	HCM_Mutation	FoxO	Decrease	34517018
v33	HCM_Mutation	MEF2	Increase	32207065
v34	HCM_Mutation	NFAT	Increase	29760186, 27114035
v35	HCM_Mutation	TFEB	Decrease	30773991

### Sheet: Transcriptomic data
Model genes	Log 2 FC (Deterministic)	Adj P-value		MyHC-exp	Log 2 FC	Adj P-value		TnT-exp	Log 2 FC	Adj P-value
Abca1	0.194494	9.15186e-05		2810474O19Rik	0.683435	0.0201683		1500017E21Rik	1.26739	0.00460335
Abca3	-0.0027641	0.505461		A530016L24Rik	-0.978572	0.00460335		2310061I04Rik	-0.579088	0.0445563
Abcb1b	0.0359173	0.0955711		Ablim2	-0.724418	0.00460335		3110057O12Rik	-0.794283	0.00460335
Abcb4	0.102759	1.15825e-08		Abra	1.38929	0.00460335		9030617O03Rik	-0.784852	0.00460335
Abcb8	-0.0483009	5.34945e-05		Acaca	-0.939633	0.0115393		A530016L24Rik	-1.25671	0.00460335
Abcb9	0.102759	5.22907e-08		Acot1	-0.904482	0.0201683		Abra	1.04128	0.00460335
Abcc1	-0.0126233	0.446151		Acta1	2.74353	0.00460335		Acad11	-0.659945	0.0201683
Abcc3	-0.0823119	2.11162e-15		Adamtsl2	1.03383	0.00460335		Ace	0.875166	0.00460335
Abcd2	-0.0027641	0.607982		Adcy1	-1.04763	0.00460335		Acta1	2.41093	0.00460335
Abcd3	-0.0412301	0.00225569		Adipoq	-4.18628	0.00460335		Acta2	0.677128	0.0461915
Abcd4	-0.0932409	4.71871e-09		Adra1a	-0.851112	0.00460335		Adamts12	0.990222	0.0228377
Abcg2	0.638524	2.26683e-08		Agtpbp1	-0.719837	0.00460335		Adamts2	0.879798	0.00460335
Abl2	-0.0823119	1.88975e-11		Alas2	-0.669536	0.0254719		Adamts8	3.34962	0.00460335
Acaca	-0.0027641	0.935297		Angpt1	-1.24337	0.00460335		Adamtsl2	1.48071	0.00460335
Acadm	-0.102818	0.191892		Ankrd1	1.61372	0.00460335		Adcy7	0.870781	0.00460335
Ace2	-0.0515311	5.74252e-05		Ankrd23	0.946908	0.00460335		Adhfe1	-0.823048	0.00460335
Acot1	-0.0932409	1.27414e-15		Ankrd63	-1.32448	0.00460335		Adipoq	-1.97887	0.00460335
Acox1	-0.141544	4.55937e-08		Apbb1	-0.63859	0.0254719		Aebp1	0.845397	0.00825618
Acsl3	-0.0932409	5.09687e-05		Apod	1.65763	0.00460335		Aldh1a2	0.775374	0.0228377
Acss2	0.00296136	0.498824		Aqp4	-1.23197	0.00460335		Aldh6a1	-0.933672	0.00460335
Acta1	0.787155	9.23772e-09		Arrdc2	-1.02993	0.00460335		Ankrd1	2.21207	0.00460335
Acta2	0.107329	1.18575e-14		Asb15	-0.583021	0.0367021		Ankrd23	1.282	0.00460335
Actb	0.107329	2.59228e-09		Asns	1.31422	0.00460335		Antxr1	0.663386	0.0445563
Adam19	0.102759	2.57896e-12		Atf3	1.1647	0.00460335		Bckdhb	-0.774897	0.00460335
Adamts6	0.102759	2.43246e-13		Bcl9l	-0.608696	0.0405826		Bgn	0.964757	0.00460335
Adamts9	0.0576566	1.12202e-06		Bdh1	-0.828664	0.00460335		C1qtnf6	0.876957	0.00460335
Adamtsl1	0.101851	6.97844e-12		C1qtnf6	0.831051	0.00460335		Cacna1s	-1.04756	0.0201683
Add1	-0.0823119	3.48155e-14		Cacna1h	-1.23343	0.00460335		Cacna2d2	1.28209	0.00460335
Adgrb1	0.0359173	0.00393603		Cacna2d2	-1.66958	0.00460335		Capg	0.918722	0.0115393
Adhfe1	-0.0483009	4.56399e-05		Camk2g	-0.866533	0.00460335		Car14	-0.68066	0.0348223
Adipoq	-0.0344649	0.00673436		Car3	-3.47874	0.00460335		Car3	-1.71793	0.00460335
Adm	0.0917335	3.48041e-05		Casq1	3.07685	0.00460335		Car5b	-1.9595	0.00460335
Adora1	0.202924	6.51783e-15		Ccbe1	-1.17212	0.00460335		Casp12	1.04848	0.0115393
Adora2a	0.102759	1.36938e-10		Cdo1	-2.12382	0.00460335		Casq1	1.73709	0.00460335
Adss1	0.0576566	3.75068e-10		Cenpf	-1.44009	0.00460335		Ccbl2	-0.837196	0.0201683
Aff3	-0.229773	0.389849		Ces1d	-1.50867	0.00460335		Ccdc136	1.26886	0.0201683
Afp	0.0359173	4.31749e-05		Chchd2	0.945928	0.00460335		Ccdc80	0.768717	0.00825618
Ager	0.102759	1.55461e-13		Chd3	-0.715624	0.00460335		Ccr2	1.556	0.0201683
Agrp	-0.229773	9.90119e-06		Chrm2	-0.639698	0.030217		Cenpf	-0.642489	0.0348223
Agt	0.230397	0.00576139		Cilp	1.25679	0.00460335		Ces1d	-0.649097	0.0405826
Agtpbp1	0.0917335	1.54134e-08		Cilp2	-2.01181	0.00460335		Chpf	0.600712	0.0387303
Agtr1a	0.0359173	0.213809		Ckap4	0.700359	0.00460335		Cilp	2.80123	0.00460335
Ahctf1	0.102759	2.88564e-09		Clcn1	-0.933253	0.0405826		Ckap2l	1.35428	0.0175087
Akap12	-0.0823119	2.19e-09		Cnksr1	1.34617	0.00460335		Ckap4	0.671106	0.0145553
Akap2	0.0917335	8.00338e-08		Cntfr	-1.27089	0.0115393		Clcn1	-1.10544	0.00460335
Akr1c18	-0.0932409	3.66661e-07		Col8a1	1.03532	0.00460335		Col14a1	0.84162	0.00460335
Akt1	0.0917335	0.000942519		Cox19	0.755477	0.00460335		Col16a1	0.720175	0.0367021
Akt3	0.107329	2.81683e-11		Csdc2	-0.69803	0.00460335		Col1a1	0.921267	0.00460335
Aldh1b1	0.426012	2.86861e-08		Ctgf	1.41817	0.00460335		Col1a2	0.957964	0.00460335
Aldh2	-0.0483009	1.29377e-07		Cyp2e1	-3.44466	0.00460335		Col4a3	0.682941	0.0425516
Aldh3a2	-0.0932409	5.24432e-14		Cyr61	0.884828	0.00460335		Col4a6	1.09694	0.0425516
Alg3	0.426012	4.10941e-13		Cytl1	-1.01685	0.0254719		Col5a2	0.906056	0.00460335
Alox12	0.102759	4.8977e-10		Dct	1.39002	0.0461915		Col6a2	0.630432	0.0387303
Alox5	0.102759	1.94786e-09		Ddx60	1.13333	0.00460335		Col6a3	0.743625	0.00825618
Amacr	0.102759	1.00951e-10		Dhx9	0.643216	0.0201683		Col8a1	1.77665	0.00460335
Amelx	0.139746	0.459181		Dixdc1	-1.11943	0.00460335		Comp	1.32472	0.00460335
Amotl2	0.0917335	0.00314943		Dkk3	-2.35309	0.00460335		Cotl1	0.748646	0.0145553
Ampd3	0.102759	1.81561e-11		Dusp18	-0.735755	0.00825618		Cpxm1	0.778782	0.0425516
Angpt1	0.102759	1.64255e-12		Edn3	3.5363	0.00460335		Ctgf	1.62249	0.00460335
Angptl4	-0.0332053	0.317385		Efemp1	-0.876083	0.0175087		Ctsk	0.898717	0.0387303
Ank3	0.101851	8.9586e-09		Emp1	0.622135	0.0201683		Cxcl13	-2.79424	0.00460335
Ankrd1	0.823057	0.0163468		Enpp2	-1.30603	0.00460335		Cyp1b1	0.818498	0.0425516
Ankrd2	-0.0027641	0.182896		Epha4	-0.622593	0.0367021		Cyp2e1	-2.24872	0.00460335
Ankrd6	0.107329	9.60696e-12		F830016B08Rik	1.07874	0.00460335		Cyr61	0.857446	0.00460335
Anxa2	0.427189	1.92026e-11		Fah	-1.05447	0.00460335		Dap	0.85202	0.00460335
Anxa5	0.427189	9.44247e-12		Fam213b	0.609107	0.0348223		Dapp1	0.872911	0.0278062
Apaf1	0.0359173	0.294154		Fasn	-1.46359	0.00460335		Dbn1	0.8354	0.00460335
Apln	0.427189	7.19537e-10		Fbln1	-0.760511	0.00460335		Dclk1	0.916388	0.0326084
Apoa4	-0.00959433	0.775961		Fbp2	-0.875543	0.00460335		Dgat2	-0.792508	0.0115393
Apobec2	0.102759	2.15502e-08		Fbxo31	-0.632205	0.00825618		Dio2	1.70169	0.00460335
Apoe	0.102759	1.23166e-12		Fgf12	-1.82768	0.00460335		Dkk3	1.53975	0.00460335
Aqp4	0.102759	6.78998e-12		Fhl1	0.915969	0.00460335		Dpysl3	0.8943	0.00460335
ARC	-0.229773	0.013501		Fibin	0.805923	0.00825618		Dusp18	-0.604398	0.0326084
Arfgef2	0.102759	4.79601e-10		Foxo3	-0.81155	0.00460335		Edn3	2.85267	0.00460335
Arfrp1	0.102759	8.06179e-10		Gbp6	1.1413	0.00460335		Efhd2	0.678565	0.0175087
Arhgdib	0.102759	1.09117e-10		Gdf15	2.03315	0.0481114		Efnb3	-1.43983	0.00460335
Arnt2	-0.0901034	0.000516504		Glul	4.97794	0.00460335		Egr1	0.966327	0.00460335
Arntl	-0.0823119	5.15789e-10		Gm10635	-1.40172	0.0461915		Eln	1.10959	0.00460335
Arntl2	0.112177	0.000143517		Gm12250	1.39471	0.00460335		Emilin1	0.75232	0.00460335
Art1	0.102759	4.7887e-13		Gm19277	-1.85291	0.0278062		Emp1	0.677723	0.00825618
Asph	0.102759	1.98087e-09		Gm4841	2.23923	0.00460335		Enah	0.764049	0.0115393
Ass1	0.102759	2.01747e-13		Gm7120	0.822994	0.0387303		Endod1	0.715209	0.0367021
Atf3	0.807457	0.462258		Gpd1	-0.92279	0.00460335		Enpp6	0.961799	0.0481114
Atg12	-0.229773	3.12807e-06		Grm1	-0.824938	0.0228377		Epdr1	0.814539	0.00460335
Atg4b	-0.229773	0.193271		Hbb-b1,Hbb-bs	-0.869545	0.0145553		F13a1	0.679322	0.0115393
Atg8	-0.229773	0.120388		Hbegf	1.10103	0.00460335		Fah	-1.32756	0.00460335
Atg9	-0.0483009	5.0501e-11		Hcn1	-0.999869	0.0278062		Fam114a1	0.648119	0.0367021
Atg9b	-0.0483009	3.90785e-05		Hcn4	-1.00885	0.00460335		Fam198b	0.664931	0.0201683
Atic	0.426012	1.09462e-10		Hmgcs2	-0.908182	0.00460335		Fam65b	-1.23792	0.00825618
Atp13a3	0.529976	8.96326e-09		Hn1	0.61943	0.030217		Fasn	-1.15702	0.00460335
Atp1a1	-0.0943952	0.00106601		Hp	-3.54055	0.00460335		Fcrls	1.02691	0.00460335
Atp1a2	0.782582	6.82975e-08		Hspa1l	1.26025	0.00460335		Fgf12	1.14531	0.0254719
Atp1b1	0.0346709	3.36327e-06		Hspb1	0.871355	0.00460335		Fgf16	-0.855658	0.0425516
Atp2a2	0.0273319	0.723317		Hsph1	1.06804	0.00460335		Fhl1	0.891815	0.00460335
Atp2b1	0.0615266	0.0033228		I830012O16Rik	1.45687	0.00460335		Fibin	1.09854	0.00460335
Atp2b4	0.00941582	0.0533977		Ier5	1.2342	0.00460335		Fitm1	-0.764433	0.00460335
Atp5a1	-0.0483009	1.93434e-05		Ifi44	0.798904	0.0201683		Fn1	0.767555	0.00460335
Atp6v0b	-0.229773	0.00589748		Ifit1	1.45098	0.00460335		Fos	1.06104	0.0445563
Atp6v1h	-0.0483009	0.000764312		Ifit2	1.0592	0.00460335		Frzb	1.3152	0.00460335
Axl	0.143237	8.12083e-05		Ifit3	1.31457	0.00460335		Fstl1	0.964194	0.00460335
B2m	0.102759	1.61601e-09		Ifltd1	-1.93453	0.00825618		Fyb	0.862385	0.0461915
B4galt1	0.529976	1.05798e-13		Igfbp5	-0.809606	0.0175087		Gcdh	-0.616669	0.0326084
Bace1	0.12358	2.50652e-11		Igtp	0.918345	0.00460335		Gcnt1	1.02234	0.0348223
Bach1	0.0917335	0.00249781		Inmt	-1.23798	0.00460335		Gm12295	1.57286	0.00460335
Bach2	-0.229773	0.0414689		Irf7	1.38299	0.00460335		Gnao1	1.15709	0.00460335
Baiap2l1	0.679776	1.80926e-13		Irgm1	0.733473	0.00825618		Gng2	0.841821	0.0254719
Bak1	0.0359173	0.090416		Isg15	1.0307	0.0348223		Gpr153	0.725678	0.00825618
Bax	0.138665	6.43122e-05		Itga9	0.602148	0.0425516		Gpt	-1.18797	0.00460335
Bbc3	-0.193842	0.963569		Kcnd2	-0.638822	0.0405826		Grk5	0.635565	0.0201683
Bcl2	0.0883482	0.538686		Kcnj3	-1.17053	0.00460335		Grm1	-0.724246	0.0201683
Bcl2l1	0.194494	0.000396197		Kcnv2	-2.02674	0.00460335		H19	0.947333	0.00460335
Bcl2l11	-0.126985	0.438781		Klhl33	-0.971449	0.0461915		Hbb-b1,Hbb-bs	2.04923	0.00460335
Bcl2l13	-0.0412301	0.00592705		Klhl34	1.39712	0.00460335		Hbegf	0.814748	0.00460335
Bcl3	0.194494	1.27915e-05		Klhl38	-0.606606	0.0367021		Hcn1	0.854302	0.0367021
Bcl6	-0.138012	0.420163		Lad1	-1.1577	0.0367021		Hmox1	0.813419	0.0405826
Bdh1	-0.0483009	0.00311898		Lama5	-0.716128	0.00825618		Hp	-1.07324	0.0145553
Bdkrb2	0.102759	4.91827e-09		Lamb3	-1.15898	0.00460335		Hsd17b7	-0.927226	0.00460335
Bdnf	0.262262	1.75325e-09		Lamc2	0.868312	0.0348223		Hsp90aa1	0.69533	0.0326084
Becn1	-0.126985	0.563752		Lrat	-0.943151	0.00825618		Hspa1l	1.36063	0.00460335
Bet1	-0.0412301	1.02902e-07		Lrg1	-0.932051	0.00460335		Htra4	1.27167	0.0367021
Bex1	0.102759	1.07783e-09		Lrrc4b	-1.04789	0.00460335		Ier5	0.641371	0.0348223
Bgn	0.102759	1.70003e-12		Lrrn4	-1.03495	0.00825618		Igj	-3.20708	0.00825618
Birc5	0.0791136	0.00465585		Mafb	-1.00011	0.00825618		Il15	-0.934974	0.00460335
Blcap	0.427189	2.79865e-10		Maob	-0.903314	0.00460335		Itgbl1	1.10884	0.00460335
Blnk	0.102759	2.81922e-16		Mgst1	-0.755989	0.0175087		Junb	0.760051	0.0201683
Bmi1	0.102759	2.03047e-10		Mthfd2	2.08591	0.00460335		Kcnip2	-1.24577	0.00460335
Bmp2	0.160416	2.81922e-16		Mx1	2.32746	0.00460335		Kcnv2	-1.10612	0.00460335
Bmp4	0.102759	7.2723e-11		Mx2	1.35342	0.0175087		Klf10	0.781768	0.00825618
Bmp7	0.205688	0.0169681		Mybpc2	1.75973	0.00460335		Klhl33	-1.19439	0.00460335
Bnip3	-0.126985	0.376698		Myh7	5.61144	0.00460335		Lamc2	0.847045	0.0405826
Brca2	0.102759	7.65286e-09		Myl1	0.786157	0.00460335		Lgals3	1.40403	0.00460335
Bsg	0.02082	0.000591572		Myl12a	0.727679	0.0145553		Lgals4,Lgals6	-0.634062	0.0278062
Btg1	-0.229773	0.0165634		Myl4	-1.81362	0.0145553		Lox	1.27867	0.00460335
Btg2	0.0359173	0.38294		Myl7	-2.17915	0.00460335		Loxl1	0.806599	0.00460335
Btk	0.102759	3.48155e-14		Nlrc3	2.39986	0.00460335		Loxl2	0.799215	0.0461915
Bves	0.107329	9.86501e-10		Nlrc5	0.952677	0.0145553		Lrat	-1.79575	0.00460335
C1qtnf3	-0.0316983	0.189103		Nme1	0.72335	0.0481114		Lrg1	-0.748001	0.0115393
C1s	0.0917335	0.000100298		Nmrk2	2.63936	0.00460335		Lrp8	2.90331	0.00460335
C3	0.194494	1.32371e-09		Nppb	2.09575	0.00460335		Lrrcc1	1.15389	0.00460335
Cant1	0.102759	7.04367e-11		Nuak1	0.624123	0.0387303		Lrtm1	-0.677872	0.0348223
Cask	0.102759	6.93383e-09		Oas2	0.62213	0.0425516		Ltbp2	2.31918	0.00460335
Casp3	0.0359173	0.739088		Oasl1	1.24781	0.0115393		Lum	0.75125	0.00460335
Casp4	0.102759	6.25804e-09		Odc1	0.698419	0.0228377		Mapk4	1.22397	0.00460335
Casp6	0.0359173	0.0354394		Opcml	-1.69034	0.00460335		Masp1	0.922496	0.0115393
Casp7	0.0359173	0.37619		Otud1	1.78134	0.00460335		Matn2	0.639756	0.0387303
Casp8	0.0359173	0.382429		P4ha1	0.616439	0.0254719		Mdk	1.13622	0.0461915
Casq1	0.679776	7.92307e-11		Pck1	-3.00217	0.00460335		Meox1	1.03309	0.00460335
Casq2	0.679776	8.65418e-13		Pde1c	-0.689112	0.0115393		Mfap4	1.19359	0.00460335
Cast	-0.0412301	3.40903e-07		Pdzrn3	-0.650911	0.0201683		Mfap5	1.08415	0.00460335
Cat	-0.261444	0.495823		Penk	-1.92286	0.0115393		Mfsd7c	-1.34934	0.0145553
Cav1	-0.158683	0.500858		Pfkfb1	-1.40528	0.00460335		Mgp	0.797205	0.0115393
Ccl17	0.102759	5.7303e-10		Phkg1	-0.873788	0.00825618		Mgst1	-0.723941	0.0175087
Ccl2	0.194494	1.6273e-05		Pim3	-0.61592	0.0326084		Mlana	1.94862	0.0405826
Ccl20	0.102759	3.44641e-08		Pisd-ps3	0.672053	0.0254719		Mmd	-0.634944	0.0228377
Ccl3	0.102759	1.5597e-11		Pkhd1l1	-0.766623	0.0254719		Mmp14	0.730879	0.0115393
Ccl5	0.0615266	2.04976e-08		Plekha7	-1.72883	0.00460335		Mmp2	0.704661	0.0145553
Ccna2	0.045037	0.000456599		Plin1	-2.8003	0.00460335		Mmp23	1.21443	0.00460335
Ccnb1	-0.0126233	0.55379		Pnpla3	-1.6534	0.00825618		Mmp3	1.81203	0.0228377
Ccnb2	-0.0126233	0.467525		Podn	-1.20942	0.00460335		Mpeg1	0.821433	0.00825618
Ccnd1	0.190941	0.795661		Polr1e	0.874913	0.0405826		Mrc2	0.711026	0.00460335
Ccnd2	0.298335	0.00783486		Ppl	-1.00156	0.00460335		Ms4a7	1.93035	0.0115393
Ccnd3	0.252149	1.67454e-05		Ppm1l	-0.747629	0.00460335		Mt2	1.01409	0.00460335
Ccnf	-0.229773	0.000615792		Ppp1r1b	-1.69738	0.0145553		Mtfp1	-0.570782	0.0481114
Ccng2	-0.312096	0.0183528		Prkag3	1.80697	0.00460335		Mxra7	0.70619	0.0326084
Cd274	0.102759	7.17127e-14		Prkar2b	-1.73734	0.00460335		Mybpc2	2.13734	0.00460335
Cd36	-0.0932409	8.19976e-09		Ptgfr	-0.846324	0.0367021		Myc	0.964458	0.0367021
Cd38	0.102759	9.73014e-12		Ptprf	-0.900473	0.00460335		Myh7	3.56489	0.00460335
Cd40	0.194494	0.000122971		Qsox2	-0.757841	0.0201683		Myl1	1.80074	0.00460335
Cd44	0.102759	7.84033e-14		Rasl11b	0.953166	0.00460335		Myl9	0.952025	0.00460335
Cd47	0.0346709	0.0183017		Rbfox1	-0.768719	0.00460335		Mylk4	-1.04527	0.00460335
Cd48	0.102759	3.56892e-08		Rcan1	0.82466	0.00460335		Myof	0.675508	0.0481114
Cd5l	-0.0027641	0.167581		Retnla	-1.73675	0.0115393		Myot	1.02631	0.00460335
Cd80	0.0615266	0.00328323		Rgs2	-0.996494	0.00460335		Ndufb4	3.06993	0.00460335
Cd83	0.160416	2.40685e-15		Rrp12	0.634316	0.0348223		Nlrc3	1.92566	0.00460335
Cdc2b	-0.0126233	0.0415177		Rsad2	0.573238	0.0425516		Nmrk2	2.51737	0.00460335
Cdc42ep3	0.0275234	9.95127e-06		Sbk2	-1.766	0.00460335		Nppb	1.98246	0.00460335
Cdh1	-0.0179626	0.0192588		Sbk3	-2.19386	0.00460335		Nuak1	0.762773	0.00460335
Cdh11	0.102759	4.23303e-13		Scara5	-0.80341	0.00460335		Ogdhl	-1.08689	0.00460335
Cdk2	-0.0949353	1.04722e-08		Scd1	-2.63801	0.00460335		Olfml3	0.701146	0.0201683
Cdk4	0.273852	0.0107318		Scd4	-1.12909	0.00460335		Otud1	0.909943	0.00460335
Cdk5	0.0359173	1.15739e-05		Scn4b	-1.39728	0.00460335		Otulin	0.79998	0.0175087
Cdk6	0.586453	7.52411e-08		Sema6c	-1.09007	0.00460335		P3h2	1.50664	0.00460335
Cdkn1a	0.0971181	0.304509		Sfrp5	-2.4956	0.00460335		Pamr1	1.33198	0.00460335
Cdkn1b	-0.193854	0.762876		Sftpc	#NAME?	0.00460335		Pank1	-0.624167	0.0367021
Cdkn1c	0.0275234	1.68527e-06		Shisa3	1.43487	0.00460335		Panx1	1.55524	0.00825618
Cdkn2a	-0.0932409	3.60085e-08		Shisa4	0.914627	0.0228377		Pck1	-1.30532	0.00460335
Cdkn2b	-0.381938	0.569866		Slc17a7	-0.979417	0.00460335		Pcolce	0.660997	0.0115393
Cdkn2c	0.131333	0.0445533		Slc25a34	-0.628182	0.0425516		Pdlim3	0.7111	0.0387303
Cdkn2d	-0.229773	0.213782		Slc7a5	0.87833	0.0348223		Pdp2	-0.740946	0.0145553
Cdv3	0.102759	2.04384e-10		Slit3	-0.983188	0.00460335		Pfkfb1	-1.79067	0.00460335
Ceacam1	0.0917335	2.26673e-07		Sln	-2.11139	0.00460335		Pi16	0.737585	0.00460335
Cebpa	0.143032	1.97179e-12		Sorbs2	0.963645	0.00460335		Plvap	0.82167	0.0115393
Cebpb	-0.0867867	0.002159		Spsb1	-0.691564	0.0145553		Plxnb1	-0.898447	0.00460335
Cebpd	0.245785	2.86172e-08		Spsb4	1.35032	0.00460335		Pm20d1	-0.885549	0.00460335
Cfl2	0.107329	9.79164e-07		Stard10	-1.42957	0.00460335		Postn	1.61927	0.00460335
Cflar	0.160416	7.66724e-14		Stat1	0.731239	0.00460335		Pou2af1	-2.58188	0.00825618
Chd1	0.0917335	4.10615e-08		Tbc1d1	-0.799915	0.0115393		Ppm1k	-0.799513	0.00460335
Chek1	-0.0126233	0.0921721		Tbx5	-1.01796	0.00460335		Prkag3	1.59454	0.00460335
Chn1	0.679776	1.11312e-11		Tfpi	-0.76945	0.0145553		Prkar2b	-0.976202	0.0175087
Chrm2	0.100159	2.41098e-12		Tgfb2	0.6576	0.0481114		Prss23	0.686296	0.0278062
Chst11	0.0917335	0.00594294		Thbs2	-0.595302	0.0445563		Pxmp2	-0.888735	0.00460335
Chst2	0.102759	1.45614e-10		Tlr4	0.70049	0.0481114		Rbfox1	-0.579748	0.0461915
Chst8	0.101851	6.23778e-11		Tmem150c	-1.053	0.0348223		Rbp1	1.02342	0.00460335
Cidea	-0.0249457	0.910215		Tmem163	-2.06321	0.00460335		Rcan1	0.693191	0.00825618
Cidec	-0.0316983	0.0331189		Tmem82	-0.96766	0.00460335		Rcn3	0.68984	0.00825618
Cirh1a	0.426012	2.54833e-09		Tnnt1	0.744962	0.0348223		Rtn2	-0.604967	0.0348223
Cited2	0.562623	0.583992		Tppp	-0.616925	0.0405826		Rtn4	0.798236	0.00460335
Ckap2	0.0359173	0.592963		Tspan9	0.609518	0.0278062		Rtn4r	-1.64246	0.00460335
Ckb	0.679776	2.32279e-13		Ttll1	-0.716738	0.0201683		S100a6	0.674227	0.00825618
Ckm	0.823057	0.0027951		Tubb2a	0.754017	0.00825618		Scd1	-1.72478	0.00460335
Cks1b	-0.0126233	0.0295237		Ubxn10	-2.07657	0.00460335		Scn4a	-0.898582	0.00460335
Clu	-0.0027641	0.918722		Uck2	0.694213	0.0115393		Scn4b	-2.12883	0.00460335
Col1	0.107329	2.32279e-13		Ucp1	-2.03347	0.00825618		Serpina3n	1.61126	0.00460335
Col14a1	-0.0823119	7.92553e-18		Ucp3	-1.23196	0.00460335		Serpine1	1.18082	0.00460335
Col1a1	0.0214944	0.0216273		Upk3b	-0.75542	0.0405826		Serpinf1	0.843451	0.00460335
Col1a2	0.0204408	0.0204474		Usp18	1.49519	0.00460335		Sfrp1	0.944939	0.00460335
Col2a1	0.0359173	0.0117613		Whrn	-0.916938	0.00460335		Sfrp2	1.94755	0.00460335
Col3	0.0576566	5.70633e-09		Wnk2	-1.04413	0.00460335		Shisa3	2.08351	0.00460335
Col4a6	-0.0833636	8.10961e-15		Wnt11	-1.11769	0.0348223		Shisa4	1.44372	0.00460335
Col5a1	-0.0823119	2.81922e-16		Xirp2	1.36814	0.00460335		Sirpa	0.604277	0.0326084
Col6a1	0.102759	4.57069e-11		Zfp568	0.643987	0.030217		Slc25a13	-0.595621	0.0348223
Col8a1	0.102759	2.40075e-07		Zfp579	-0.886648	0.0115393		Slc25a42	-0.643578	0.0228377
Col8a2	-0.0823119	1.23118e-05		Zfp703	-0.682142	0.0461915		Slc2a4	-0.65264	0.0461915
Cops5	0.0647225	2.03018e-05						Slc31a1	-0.598819	0.0405826
Cox17	0.0346709	0.00245721						Slc36a2	-0.87305	0.00460335
Cox4i1	0.0346709	0.0484408						Slc39a11	5.59674	0.00460335
Cox8b	-0.0483009	4.51124e-07						Slc7a1	-0.601619	0.0201683
Cpeb4	0.427189	8.23766e-10						Slitrk4	1.36752	0.0278062
Cpt1a	-0.0932409	7.96012e-13						Smco1	-0.871424	0.0367021
Cpt1b	-0.141544	8.83151e-13						Socs3	1.07406	0.0387303
Crebbp	0.02082	0.00560567						Sod3	0.607082	0.0278062
Crim1	0.100159	9.60696e-12						Sox9	1.19053	0.0254719
Cryab	0.679776	2.45642e-12						Spp1	2.68263	0.0145553
Csda	0.0917335	8.0389e-06						Star	2.20897	0.00460335
Csdc2	0.589635	1.05247e-07						Stom	-0.617476	0.0387303
Csf1	0.167474	1.4757e-06						Svep1	1.03082	0.00460335
Csf2	0.0647225	0.0165752						Synpo2l	1.12285	0.00460335
Csrp2	0.107329	1.00651e-09						Syt11	0.677838	0.030217
Csrp3	0.679776	9.78424e-12						Syt7	-0.654772	0.0145553
Ctgf	0.782836	6.40559e-08						Tbc1d1	0.900375	0.0115393
Ctsb	0.194494	5.08604e-07						Tbx15	2.96626	0.00460335
Ctsd	-0.0483009	0.000239635						Tecrl	-0.71986	0.00825618
Ctsf	-0.0483009	1.577e-06						Tgfb2	2.05384	0.00460335
Ctsl	0.0917335	0.000291025						Tgfb3	0.6545	0.0228377
Cxcl10	0.0615266	0.000360606						Tgfbi	0.656535	0.0348223
Cxcl12	0.191897	2.23206e-05						Thbs1	1.22622	0.00460335
Cxcl14	0.0275234	0.00275797						Thbs4	3.03583	0.00460335
Cxcl5	0.102759	1.89872e-08						Timp4	-0.820114	0.0445563
Cxcr2	0.0359173	0.201611						Tmem150c	-1.138	0.0145553
Cxcr4	-0.0268221	0.0953333						Tmem163	1.12149	0.0228377
Cxcr7	0.0576566	2.59934e-08						Tmem45b	-3.16433	0.0115393
Cyp3a11	-0.00745307	0.880884						Tmem82	-0.737749	0.00825618
Cyp7a1	-0.0932409	1.23993e-10						Tnc	1.41507	0.00460335
Cyp7b1	0.102759	1.57869e-12						Tnip1	0.677474	0.0115393
Cyp8b1	-0.0027641	0.098845						Tox3	0.974691	0.0481114
Cyr61	0.679776	2.65865e-14						Ttll7	1.21997	0.00460335
D7Ertd443e	0.0359173	0.185181						Txnip	0.763087	0.030217
Dapk2	0.427189	1.1712e-09						Uck2	0.825219	0.00460335
Dbi	-0.0316983	0.0408967						Ung	-0.727221	0.0175087
Dctn4	0.102759	1.00091e-13						Vcan	0.950626	0.030217
Ddit4	0.0359173	0.0141678						Whrn	-0.708738	0.0145553
Ddr2	0.0359053	0.497728						Wisp2	1.53195	0.00460335
Ddx10	0.426012	8.23758e-14						Xirp2	1.77826	0.00825618
Ddx18	0.426012	2.85061e-12						Ybx2	-0.727762	0.0445563
Des	0.787155	7.96012e-13						Yipf7	-0.586414	0.0387303
Dhodh	0.426012	3.15955e-09
Dhx30	-0.0483009	2.13258e-08
Dicer1	0.0917335	1.0251e-05
Dio2	0.102759	4.10941e-13
Dll4	0.02082	0.0215804
Dmd	0.787155	1.29493e-07
Dnajb4	-0.0412301	3.57471e-05
Dnajb5	0.679776	7.9193e-11
Dnajc10	0.102759	5.86084e-10
Dnase1l2	0.102759	2.71627e-14
Dnmt1	-0.00959433	0.389849
Dnmt3a	0.00325938	0.586695
Dok7	0.679776	6.27252e-12
Dpf3	0.679776	4.72421e-10
Dpp4	0.204607	1.63821e-10
Dpyd	0.102759	1.06147e-10
Dtna	0.107329	2.43413e-10
Dusp1	0.230397	0.000406585
Dusp2	0.0359173	0.430286
Dusp22	-0.0823119	6.57691e-15
Dusp27	0.679776	1.70003e-12
Dusp4	0.138665	0.0568629
Dusp5	0.0917335	0.000406243
Dusp6	-0.0833636	3.19562e-15
Dyrk1a	0.0359173	0.0243349
E2f1	-0.0126233	0.977192
E2f3	0.102759	6.06792e-08
Ebi3	0.102759	5.30007e-13
Edil3	0.0359173	0.128659
Edn1	0.202924	8.72511e-11
Efna1	0.0917335	0.0307466
Efnb2	0.0917335	6.56725e-09
Egf	-0.0179626	0.055557
Egfr	0.194494	4.78699e-05
Egln3	0.107329	3.00333e-10
Egr1	0.700841	0.00367596
Egr2	0.84481	3.07166e-06
Ei24	0.0359173	0.333298
Eif4a1	0.528798	2.60154e-07
Eif4ebp1	-0.229773	0.04011
Elf4	-0.0126233	0.669312
Ell2	0.194494	1.42099e-06
Elovl3	-0.0027641	0.233871
Elovl5	-0.0027641	0.681522
Eml1	0.102759	1.51829e-08
Emp1	-0.165675	1.32489e-19
Enah	0.534548	6.51367e-09
Eng	0.102759	8.12216e-12
Eno2	0.102759	1.63298e-12
Epas1	0.0917335	0.00448188
Epcam	-0.0126233	0.879592
Epha1	0.102759	3.13997e-13
Epo	0.02082	0.0129049
Erbb2	0.102759	3.09166e-08
Erbb3	-0.0823119	8.59873e-13
Esm1	0.102759	8.7293e-11
Ets2	0.0917335	0.0105602
Evi5	0.102759	1.10141e-08
Ext2	0.102759	2.78197e-08
F11r	0.102759	8.15019e-11
F3	0.102759	9.84763e-08
F8	0.102759	3.48155e-14
Fabp1	-0.0932409	1.19845e-10
Fabp3	-0.10412	0.00844862
Fabp4	-0.124939	2.33168e-08
Fabp6	0.00296136	0.929717
Fam162a	0.02082	0.303373
Fancl	-0.0412301	4.98901e-05
Fas	0.22763	0.000166691
Faslg	0.194494	1.61847e-08
Fasn	-0.0027641	0.205408
Fblim1	0.427189	1.05294e-13
Fbln2	-0.0823119	3.06964e-12
Fbn2	0.101851	1.58363e-06
Fbp2	-0.0932409	2.33982e-10
Fbxl3	0.107329	1.65917e-11
Fbxo32	-0.229773	9.79201e-05
Fbxw7	0.00971595	0.999015
Fcgr3	0.0346709	0.0311112
Fcgrt	0.102759	2.0739e-11
Fem1c	0.0917335	0.000230884
Fgf1	-0.114016	2.63715e-10
Fgf15	0.0359053	0.0303446
Fgfr3	0.679776	1.13997e-14
Fhl1	0.107329	1.25346e-14
Fhod1	0.427189	2.11023e-11
Fkbp3	-0.0412301	0.00916573
Flnb	0.0917335	1.06016e-07
Flrt1	0.100159	3.44559e-12
Flrt3	0.0917335	3.90984e-05
Fmr1	0.0346709	0.0138348
Fn1	0.0204408	0.0419991
Fnbp1	0.107329	3.93661e-13
Fos	1.03275	0.145934
Fosl1	0.518948	0.000184827
Fosl2	0.194494	3.78739e-07
Foxc1	-0.222763	1.19533e-11
Foxm1	-0.0126233	0.0516962
Foxo1	-0.229773	0.183418
Foxo3	0.0359173	0.0875021
Foxp3	0.0359173	0.0137201
Foxp4	-0.229773	1.72243e-06
Fpr1	-0.0126233	0.649727
Frmpd1	0.679776	6.50598e-11
Fst	0.679776	1.70003e-12
Fstl1	0.102759	2.57125e-09
Fstl3	0.102759	1.4143e-10
Fth1	0.102759	6.97821e-09
Fyn	0.679776	3.17107e-13
Fzd5	0.100159	2.42802e-11
Fzd8	0.101851	1.05247e-07
G0s2	0.0917335	0.000377039
G6pc	-0.208926	0.0764387
G6pdx	0.0359053	0.0346473
Gabarapl1	-0.229773	1.19316e-05
Gabre	-0.0126233	0.198203
Gadd45a	0.0359173	0.107645
Gadd45b	0.194494	6.79554e-06
Gadd45g	0.707289	1.73978e-10
Gap43	0.0359173	0.134733
Gata4	0.787155	1.89809e-08
Gata6	0.0917335	0.000150374
Gch1	0.102759	3.30292e-09
Gck	-0.0344649	0.0349159
Gclc	0.0615266	0.000176796
Gclm	0.102759	5.37793e-13
Gcnt1	0.102759	1.81068e-10
Gdf15	0.0359173	0.00427754
Gfpt2	0.102759	1.17006e-10
Glipr1	0.0359173	0.0262864
Gnai2	0.102759	4.1039e-10
Gnb2l1	0.102759	1.08162e-13
Gpam	-0.0027641	0.431405
Gpd2	-0.0483009	0.00125002
Gramd3	0.102759	4.38424e-15
Grasp	-0.229773	7.40769e-06
Grb10	0.0917335	7.03209e-06
Gria2	0.0346709	0.443202
Grin1	0.0346709	0.164735
Grin2b	0.0346709	0.054452
Grip2	0.679776	5.25267e-12
Grpel1	0.0917335	0.056433
Gsk3b	0.0454234	0.0108746
Gstp1	0.102759	3.44664e-11
Gtf2i	-0.0412301	0.0182407
Gtse1	0.0359173	0.926849
Gys1	0.679776	8.33952e-15
Gys2	-0.124939	7.93512e-08
H2Eaps	-0.0179626	0.0458482
Hbegf	0.107329	4.20885e-10
Hdgf	0.0359173	0.610776
Heatr3	0.102759	2.53878e-14
Hexa	-0.0483009	1.12063e-05
Hey1	0.02082	0.0115358
Hey2	0.02082	0.329445
Hfe2	0.679776	1.10845e-13
Hgf	0.00420587	0.242289
Hhex	-0.0412301	0.0526902
Hif1a	0.194494	1.01333e-07
Hipk2	0.0359173	0.442944
Hk1	0.0917335	6.02657e-06
Hk2	0.517771	0.0013006
Hmga1	0.101851	4.41087e-05
Hmgcr	0.634781	0.00461801
Hmgcs1	0.00573693	0.125697
Hmgcs2	-0.0932409	0.000639274
Hmgn1	0.102759	3.66656e-11
Hmox1	0.977012	0.158103
Hnf4a	-0.00745307	0.555107
Hook1	0.427189	5.4015e-13
Hpgd	-0.0412301	9.27143e-05
Hps1	-0.229773	1.03738e-05
Hpse	0.204607	4.28784e-08
Hras	0.0359173	0.292886
Hrc	0.679776	2.29705e-12
Hs3st1	0.427189	5.73815e-13
Hs6st2	0.426012	7.42313e-14
Hsp90aa1	0.194494	6.22926e-05
Hspa1a	0.0917335	0.000131657
Hspa1b	0.0359173	0.00346246
Hspa5	0.139734	0.00166987
Hspb1	0.679776	2.89431e-12
Hspb2	0.679776	8.15019e-11
Hspb7	0.679776	5.94867e-13
Hspb8	-0.0825958	4.08594e-16
Hspd1	0.426012	3.79219e-10
Htra1	0.102759	5.09879e-12
Icam1	0.194494	2.31668e-07
Id1	0.0275234	0.000131657
Id2	-0.0126233	0.143191
Id3	-0.0412301	0.000274243
Id4	-0.0179626	0.0528764
Ide	0.0346709	0.024306
Ier3	0.102759	1.11091e-15
Ifi202b	-0.0126233	0.00367202
Ifi44	-0.0412301	8.87395e-06
Ifng	0.0467685	0.0615599
Igf1r	-0.0126233	0.0834595
Igfbp2	0.102759	3.13997e-13
Ihh	0.0359053	0.0331566
Ikzf2	0.0275234	0.0186826
Ikzf5	-0.229773	0.184246
Il15	-0.126985	0.239492
Il17a	0.00971595	0.61529
Il1r1	0.0917335	0.000555555
Il1rn	0.137434	3.14451e-06
Il2	0.0467685	0.41644
Il23a	0.102759	8.17715e-08
Il4	0.0647225	0.000572002
Il6	0.604949	0.0323364
Il6ra	0.143032	5.76433e-08
Il6st	0.143032	5.10545e-07
Inadl	0.679776	3.20586e-09
Ins2	0.0359173	0.241943
Insr	-0.17776	0.87097
Ipo4	0.426012	3.57539e-12
Iqgap2	-0.0412301	4.80968e-05
Irak2	0.102759	1.39032e-07
Irf1	0.194494	1.71713e-06
Irf2	0.102759	2.1282e-11
Irf7	0.102759	8.04577e-10
Irs1	-0.0483009	4.01584e-08
Irs2	-0.0483009	0.000464584
Itga9	0.107329	1.28777e-07
Itgb1	0.107329	1.27056e-10
Itgb1bp2	0.107329	1.15388e-08
Itgb6	0.679776	2.22314e-13
Ivd	-0.0483009	9.99384e-06
Jak2	0.0917335	2.48694e-07
Jph2	0.787155	9.85357e-09
Jun	0.0917335	3.41618e-08
Junb	0.301827	1.75227e-05
Kcnj15	0.102759	8.69993e-13
Kcnj3	0.00971595	0.0611445
Kcnn2	0.102759	1.96299e-10
Kcnn4	0.427189	4.10941e-13
Kctd11	0.102759	7.91854e-13
Kctd8	0.100159	3.88e-13
Kif17	0.0346709	0.000166754
Klf10	0.102759	2.44783e-17
Klf2	-0.0126233	0.0118157
Klf3	0.427189	8.04577e-10
Klf4	-0.10211	0.460255
Klf6	0.427189	8.52491e-10
Klf7	-0.229773	0.177773
Krt18	0.107329	5.83128e-09
Krt19	0.0359173	0.812494
Krt5	0.102759	5.31888e-16
Lag3	0.103817	0.00643424
Lama1	0.103817	0.000101168
Lama2	0.679776	1.80596e-13
Lamb2	0.102759	6.93404e-12
Lamb3	-0.0823119	2.32279e-13
Lamc2	0.59745	1.30958e-07
Lamp1	-0.0483009	2.29294e-05
Lancl1	-0.0412301	0.188499
Lap3	-0.0412301	0.00260836
Large	0.427189	1.37373e-11
Lbh	0.115697	0.000210465
Lbp	0.194494	4.22685e-05
Ldb3	0.107329	8.10547e-08
Lef1	-0.126985	0.291848
Lep	-0.0027641	0.610776
Lfng	0.0275234	0.0323364
Lgals3	0.204607	5.72751e-10
Lgals4	-0.0932409	5.41194e-09
Lhfpl2	-0.229773	3.11594e-05
Lif	0.0359173	0.0543739
Lin7c	0.107329	2.10774e-08
Lipe	-0.0344649	0.030191
Lipg	0.102759	4.65854e-14
Lix1	0.679776	1.57139e-11
Lman1	0.101851	2.5567e-10
Lmcd1	0.679776	3.05501e-13
Lmod3	0.679776	2.947e-11
Lnpep	0.102759	7.17127e-14
Loxl2	0.0917335	3.15658e-08
Lpin1	0.102759	5.33683e-12
Lpl	-0.0932409	2.71627e-14
Lrig1	0.102759	3.16956e-14
Lrp1	-0.222763	2.81922e-16
Lrrc2	0.679776	5.73392e-11
Lsr	0.100159	4.30829e-12
Ltbp2	-0.0823119	2.2563e-10
Ltbp3	-0.0825958	2.36599e-08
Ltf	0.0901383	7.92953e-09
Lyn	0.194494	2.23356e-07
Maf	0.0647225	0.0081586
Maff	0.0917335	4.99933e-06
Mafk	0.518948	1.25853e-06
Magi1	0.0576566	4.7507e-07
Map1lc3a	-0.127899	0.747257
Map2k3	0.194494	2.72825e-08
Map3k8	0.0576566	5.04331e-08
Map4	-0.0126233	0.345093
Map4k1	0.102759	2.06445e-12
Mapk1	0.0359173	0.000739073
Mapk6	0.427189	1.70899e-11
Mapkap1	0.102759	1.01011e-08
Mapre2	0.107329	2.27384e-12
Mapt	-0.222763	8.39204e-13
Mat2a	-0.00959433	0.841329
Mb	0.679776	6.4663e-12
Mbnl2	0.0917335	0.000410278
Mboat2	0.679776	8.23758e-14
Mbp	0.102759	3.54324e-09
Mcl1	0.0917335	0.00116395
Mcm7	-0.025246	0.0503098
Mcoln1	-0.0483009	3.40408e-05
Mcoln2	0.426012	2.66119e-13
Mcts1	0.0359173	0.1124
Mdh2	-0.0483009	0.000572002
Mdk	0.12358	3.48435e-09
Mdm2	0.0359173	0.0113449
Mef2c	0.679776	1.0752e-11
Met	0.427189	2.95719e-11
Mettl1	0.426012	2.34172e-12
Mgmt	-0.0126233	0.107582
Mid1	-0.0412301	1.47135e-07
Mid1ip1	0.679776	2.8584e-12
miR106b	-0.0126187	5.57035e-06
miR127	-0.00959433	0.725785
miR199b	0.0576566	1.57397e-07
miR23a	0.0576566	8.36914e-08
miR25	0.0576566	4.95928e-05
miR30b	0.102759	1.55952e-10
miR34a	0.0359173	0.0826692
miR433	-0.00959433	0.164499
Mknk1	-0.0823119	2.89431e-12
Mlc1	0.100159	2.01565e-13
Mlc3	0.100159	1.87103e-10
Mlh1	-0.0825958	2.07062e-13
Mllt10	-0.229773	6.20878e-05
Mmp12	0.245785	1.64061e-07
Mmp2	0.127637	0.114021
Mmp9	-0.0352517	0.950828
Mpo	0.143032	1.63971e-13
Mreg	0.102759	1.94786e-09
Mrpl14	-0.229773	0.0109149
Mrpl45	-0.229773	0.0472466
Mrpl47	0.102759	7.27802e-12
Mrps14	-0.229773	0.0780281
Mrtfa	0.0576566	2.00578e-06
Mrvi1	0.707289	1.97985e-07
Msn	0.210094	5.81219e-14
Mstn	-0.0344649	0.0148111
Msx2	0.103817	0.00698502
Mt1	0.0554933	0.0168
Mt3	0.102759	3.1231e-13
Mtcp1	-0.271017	0.303538
Mthfd2	0.0359053	0.0236956
Mthfr	0.102759	1.99228e-13
Muc1	-0.0316983	0.00740021
Murf1	-0.0483009	5.6117e-06
Mvk	-0.00745307	0.549077
Mxi1	-0.242402	0.877721
Myc	0.552229	0.570366
Myh3	0.679776	3.48126e-14
Myh6	0.189528	3.06752e-07
Myh7	0.887317	2.36599e-08
Myh9	0.427189	3.57339e-11
Myl10	-0.0483009	8.80032e-07
Myl3	0.107329	3.63908e-09
Myl4	0.107329	1.35909e-13
Myl9	0.0250112	0.0613479
Mylk	0.0204435	0.00316676
Mylk3	0.426003	4.06628e-14
Mylpf	0.679776	4.21498e-13
Myo10	0.102759	1.08766e-08
Myo18b	0.679776	4.25872e-15
Myo1b	0.210094	2.32279e-13
Myocd	0.02082	0.375525
Myog	0.66714	3.66202e-09
Myom1	0.787155	1.8588e-06
Myom2	0.679776	6.28399e-13
Myom3	0.679776	1.86913e-13
Myoz1	0.102759	1.09162e-08
Mypn	0.679776	8.22164e-14
Nab1	0.102759	2.86992e-09
Nanog	-0.0126233	0.555107
Napa	-0.0412301	0.00184989
Nav3	0.102759	2.63015e-09
Ncald	-0.0412301	0.133882
Ncl	0.426012	2.3884e-14
Ncx1	0.228315	8.3927e-11
Nde1	-0.0823119	3.7376e-11
Ndrg1	0.0359173	0.0110671
Ndufv1	-0.0483009	0.000740538
Nebl	0.107329	4.79358e-12
Nedd4l	0.102759	1.2584e-13
Nexn	0.679776	1.30423e-09
Nfil3	0.00913194	0.26817
Nfkb1	0.102759	3.07533e-08
Nfkb2	0.0204408	0.137802
Nfkbia	0.00952016	0.234569
Nfkbie	0.102759	9.48166e-10
Nfkbiz	0.160416	1.83938e-11
Nfs1	-0.0483009	1.00137e-07
Nkx25	0.991156	0.877721
Nlrp1a	-0.0027641	0.858158
Nnmt	0.0917335	7.67049e-07
Nol6	0.426012	4.32305e-12
Nos1	-0.0136293	0.476276
Nos3	0.0275234	0.0442871
Notch1	0.0359173	0.000221903
Nox4	0.1883	9.69606e-05
Npc1	0.00296136	0.98325
Npm1	0.426012	1.86913e-13
Npnt	0.679776	1.0959e-11
Nppa	0.887317	8.54819e-05
Nppb	0.207496	2.83763e-15
Nptx1	0.427189	1.94853e-15
Nqo1	0.102759	1.37407e-14
Nr0b1	-0.00959433	0.223408
Nr0b2	0.0331369	0.000483857
Nr1d1	0.0917335	7.54185e-05
Nr1i2	-0.0932409	4.73309e-12
Nr3c1	0.228656	0.00401624
Nr4a1	0.84481	1.71482e-07
Nr4a2	0.0290846	0.895598
Nr4a3	0.0576566	9.31026e-08
Nrap	0.679776	9.73014e-12
Nrg1	0.102759	6.55531e-13
Nrip1	0.0931833	0.403426
Nuak1	0.679776	3.46843e-14
Nuak2	0.102759	3.80703e-13
Nub1	0.102759	6.94984e-08
Nudt6	0.102759	2.4628e-10
Nupr1	-0.0126233	0.0113748
Obscn	0.679776	3.25637e-11
Odc1	0.427189	3.72712e-11
Olr1	0.102759	1.84785e-10
Optn	0.102759	1.39829e-07
Osbp2	-0.0823119	5.96799e-15
Osr1	-0.0833636	3.2177e-12
Otx2	0.103817	0.467525
Pa2g4	0.426012	7.23242e-08
Pabpc1	0.102759	4.03203e-08
Pafah2	0.102759	2.95719e-11
Paics	0.426012	1.23993e-10
Panx1	0.102759	9.76487e-10
Paqr7	-0.0316983	3.10708e-05
Pard6b	0.107329	3.504e-06
Paxip1	0.101851	6.42853e-11
Pcdh18	0.107329	3.00903e-13
Pcdh7	0.107329	1.07845e-08
Pcna	-0.0126233	0.610776
Pcolce2	0.426012	3.55111e-11
Pcsk9	0.00573693	0.148
Pcx	-0.124939	5.42256e-10
Pd1	0.103817	0.0463106
Pdcd2	-0.0412301	3.10907e-05
Pde7a	0.102759	4.4303e-12
Pdgfb	0.782582	2.94278e-10
Pdgfrb	0.0359173	0.100665
Pdgfrl	-0.0412301	0.00125352
Pdk2	-0.0483009	2.84869e-05
Pdk4	-0.0932409	5.45657e-11
Pdlim4	-0.0825958	2.09915e-13
Pdx1	-0.0316983	0.028594
Pdzd8	0.102759	2.87688e-11
Peg3	0.103817	4.16131e-05
Peli2	0.0917335	0.000201719
Perp	0.0359173	0.00496463
Pex11a	-0.0932409	3.269e-09
Pfkfb3	0.112553	0.0512735
Pfkm	0.426012	2.40408e-09
Pfn1	0.427189	6.27313e-11
Pgk1	0.102759	4.25872e-15
Pgrmc2	-0.0412301	3.07821e-05
Phb	0.426012	1.51354e-09
Phgdh	0.0359053	0.00580773
Pias3	-0.0126233	0.234569
Pigf	0.102759	7.08697e-16
Pik3c3	-0.229773	0.00168461
Pik3ca	-0.126985	0.303538
Pik3cb	0.427189	6.0977e-12
Pik3r1	-0.222763	6.67888e-13
Pim1	0.102759	3.36209e-09
Pink1	-0.229773	0.00330091
Pip5k1b	0.100159	2.94278e-10
Pitpnc1	0.0917335	2.49617e-05
Pkd1	-0.0126233	0.681522
Pkia	0.679776	8.59873e-13
Pla2g16	-0.0126233	0.26343
Pla2g4a	0.0615266	0.00384637
Pla2g6	-0.0027641	0.0242951
Plagl1	0.0917335	0.00360064
Plau	0.194494	5.04469e-05
Plaur	0.0917335	0.00196474
Plcb4	-0.0412301	0.00103415
Plcd1	0.102759	1.02902e-10
Plekha1	0.102759	1.78816e-08
Plekha7	0.679776	1.51947e-14
Plin1	-0.0316983	3.08626e-06
Plin2	-0.124939	4.15923e-07
Plin4	-0.0316983	0.113555
Plin5	-0.0316983	0.00084826
Plk1	0.196292	1.42253e-06
Plk3	0.138665	0.0218088
Plod2	0.194494	5.79218e-08
Plscr1	-0.0412301	0.00432247
Pmaip1	0.127637	0.0114232
Pml	0.0359173	0.498251
Pnrc2	-0.0412301	1.78261e-05
Polk	-0.0126233	0.0267231
Ppap2b	0.0917335	6.22926e-05
Ppapdc3	0.679776	8.788e-11
Ppara	-0.219183	0.470949
Ppard	0.102759	1.73978e-10
Ppargc1a	0.391067	0.653796
Ppargc1b	0.102759	1.23166e-12
Ppif	0.0544576	0.00327846
Ppp1r9b	-0.222763	2.05176e-10
Ppp2ca	0.0275234	6.56377e-05
Ppp3cb	0.0576566	5.17393e-07
Ppp5c	0.102759	2.85296e-10
Prdx3	-0.229773	1.75227e-05
Prdx6	-0.0483009	2.7357e-05
Prkaca	0.102759	2.26326e-11
Prkcd	0.102759	3.09899e-13
Prnp	0.0359173	0.336806
Prox1	0.0359173	0.0723273
Prpf4b	-0.0412301	0.0141678
Prrx1	-0.0833636	1.99867e-12
Psat1	0.0359053	0.822886
Psen1	-0.0126233	0.16707
Psmb9	0.102759	4.34642e-15
Psme1	0.102759	3.05401e-10
Psme2	0.102759	8.41882e-11
Psme3	-0.0126233	0.655615
Psrc1	0.0359173	0.008426
Ptafr	0.102759	7.68421e-09
Pten	0.138665	3.04354e-06
Ptgds	0.0873742	9.81517e-07
Ptges	0.204607	7.44426e-12
Ptgis	0.102759	1.16487e-09
Ptgs2	0.281504	0.462258
Ptk2	-0.0126233	0.00825396
Ptpn1	0.102759	3.13997e-13
Ptpn13	0.102759	1.00176e-10
Ptprf	0.0917335	0.0130247
Ptprv	0.0359173	0.170229
Pts	0.102759	1.71375e-10
Ptx3	0.102759	5.4015e-13
Pvr	0.0346709	0.00845359
Pxmp3	-0.0412301	3.16418e-05
Pxmp4	-0.0932409	3.48155e-14
Pycard	0.102759	8.27067e-10
Pygm	0.679776	5.81219e-14
Qpct	0.102759	1.4319e-08
Rab11fip1	0.427189	5.83082e-12
Rab27a	-0.138012	0.304349
Rae1	0.102759	3.76455e-14
Ranbp9	0.427189	3.42847e-11
Rap2b	0.0359173	0.162616
Rarres1	0.0917335	0.153883
Rars	0.426012	1.11091e-15
Rasgrp3	0.0275234	0.00102764
Rassf8	0.102759	1.29053e-12
Rb1	-0.0179626	0.297846
Rb1cc1	-0.00959433	0.474151
Rbbp4	0.102759	5.06346e-08
Rbl2	-0.229773	0.0434857
Rbms1	0.0917335	9.1226e-05
Rbp1	0.427189	1.94853e-15
Rcan1	0.164989	3.57844e-09
Rcl1	0.426012	1.22691e-12
Reep5	-0.0126233	0.568687
Rel	0.102759	6.11838e-12
Relb	0.102759	2.85296e-10
Retn	0.061961	1.75195e-05
Retsat	-0.0932409	1.50744e-09
Rev3l	0.102759	1.48229e-08
Rgs16	-0.0179626	0.0390973
Rgs2	0.102759	1.09016e-11
Rhbdd1	0.102759	1.00477e-10
Rhbdf1	-0.0823119	9.26978e-14
Rhobtb1	-0.0412301	0.000313453
Rhot2	-0.0483009	7.81445e-05
Ripk2	0.102759	1.11091e-15
Rpl19	0.102759	7.07633e-11
Rpl30	0.103817	0.0464849
Rps19	0.102759	5.0378e-12
Rps6ka1	0.0359173	0.00756483
Rrm2b	0.0359173	0.555107
Runx1	0.332236	1.72913e-07
Runx2	0.101851	5.72269e-09
Rusc2	0.427189	6.39882e-12
S100a10	0.102759	3.44559e-12
S100a4	0.102759	1.70829e-10
S100a6	0.102759	3.58128e-13
Saa3	0.102759	3.57054e-11
Sall2	-0.0126233	0.0113748
Samd4	0.0917335	3.87657e-09
Scarb1	-0.0316983	0.022592
Scd1	-0.0027641	0.91234
Scel	0.107329	2.4889e-09
Scnn1a	0.102759	4.0129e-08
Scnn1g	-0.0316983	0.118725
Scp2	-0.229773	0.00600034
Sdc2	0.107329	8.1191e-11
Sdc4	0.194494	1.6966e-09
Sdha	0.0346709	2.89824e-07
Sdhb	-0.0483009	6.8934e-06
Sema3b	-0.0825958	1.95909e-10
Sema3e	0.101851	1.5892e-08
Senp2	0.102759	3.53197e-12
Serpinb5	0.0359173	0.702735
Serpine1	0.210152	0.218752
Serpine2	0.101253	0.00729672
Serpinh1	-0.0823119	4.25872e-15
Sesn1	0.0359173	0.0459022
Sgca	0.679776	4.65645e-11
Sgcb	0.107329	1.73178e-11
Sh2b3	0.102759	8.46118e-13
Sh3bgrl	0.102759	4.25872e-15
Shmt1	-0.0483009	6.50971e-06
Siah1b	0.0359173	0.938164
Sin3a	0.0359173	0.0988851
Sirpa	-0.0825958	7.67368e-14
Sirt1	-0.127899	0.0165313
Sirt3	-0.00959433	0.267924
Sirt6	0.0346709	0.0103825
Siva1	0.0359173	0.221125
Skp2	0.102759	1.26707e-07
Slc11a2	0.102759	3.37274e-10
Slc15a1	-0.0932409	5.99843e-08
Slc16a1	0.102759	1.2584e-13
Slc19a1	0.426012	5.56822e-12
Slc19a2	0.0359173	0.0284021
Slc19a3	0.0917335	3.8701e-05
Slc22a4	0.102759	3.75643e-10
SLC22A5	-0.00150681	0.836941
Slc25a20	-0.0932409	1.73492e-10
Slc25a37	0.102759	4.329e-14
Slc27a1	-0.124939	7.69467e-14
Slc2a1	-0.0126233	0.634366
Slc2a2	-0.0316983	0.00649135
Slc2a3	0.0917335	4.42445e-07
Slc2a4	-0.173302	6.93383e-09
Slc35b3	0.102759	2.32972e-10
Slc39a8	0.0917335	0.0044217
Slc3a2	0.102759	4.58763e-15
Slc40a1	-0.229773	0.290327
Slc45a3	-0.0825958	6.45528e-13
Slc6a6	0.0901383	0.000170192
Slc7a1	0.0917335	1.25027e-06
Slfn2	0.102759	1.81716e-12
Smad1	0.102759	1.59217e-10
Smad3	0.0359173	0.326036
Smoc1	-0.222763	4.00056e-09
Smtn	-0.0823119	7.90091e-15
Smurf1	0.102759	2.06384e-14
Smyd1	0.679776	1.67175e-13
Snai1	0.12358	1.3032e-07
Sntb1	0.679776	2.65865e-14
Socs1	0.0917335	0.0204611
Socs3	0.0917335	0.00720007
Sod1	0.102759	3.39038e-12
Sod2	-0.0793562	0.696205
Sorbs1	-0.00417927	0.355591
Sorbs2	0.679776	1.3165e-13
Sord	0.426012	3.77544e-10
Sorl1	-0.0823119	1.51947e-14
Sort1	0.679776	5.95834e-13
Sox11	0.679776	6.34474e-15
Sox9	0.0132264	0.37449
Sp100	-0.0412301	0.00159164
Sp7	0.0346709	0.0350196
Sparc	-0.0823119	8.0701e-14
Sphk2	0.0359053	0.164735
Spp1	0.236213	0.00290891
Sqrdl	0.102759	6.31803e-13
Sqstm1	-0.0483009	3.87243e-07
Src	0.0359173	0.0857793
Srd5a2	0.00573693	0.946276
Srebf1	-0.0263311	0.0186521
Srf	0.107329	1.11733e-06
Srl	0.679776	3.48155e-14
Srm	0.426012	1.08649e-10
St6gal1	0.102759	1.21961e-10
Stat1	-0.0412301	0.0505801
Stat5a	0.167474	3.94743e-05
Stat5b	-0.229773	0.0044217
Stc2	0.102759	4.22518e-11
Steap3	0.0359173	0.0445212
Stom	0.0917335	1.57697e-05
Supv3l1	0.480495	0.00013348
Svil	0.107329	5.03431e-12
Synpo2l	0.787155	2.44029e-10
Tagln	0.107329	2.8584e-12
Tanc2	0.102759	9.74283e-09
Tank	0.102759	2.51437e-11
Taok1	0.427189	6.27252e-12
Tap1	0.102759	9.32195e-15
Tapbp	0.102759	4.25872e-15
Tbx21	0.143032	3.24599e-07
Tbx3	-0.222763	3.14844e-12
Tcap	0.787155	2.81865e-07
Tcf4	0.0179517	0.0317675
Tcf7l2	-0.0126233	0.137518
Tcof1	0.426012	1.08766e-08
Tead4	0.771555	0.0081586
Tert	0.0901383	2.15725e-06
Tet3	0.00325938	0.33191
Tfam	0.0346709	0.0012638
Tfb2m	0.426012	2.20157e-11
Tfdp1	0.426012	2.43246e-13
Tff2	-0.0126233	0.00460793
Tfpi2	0.102759	8.96326e-09
Tgfb2	-0.0126787	0.918027
Tgfb3	0.679776	1.05858e-14
Tgm2	0.210094	1.05836e-11
Thbd	0.0917335	1.61847e-08
Thbs1	0.230397	0.000238323
Thbs2	0.0204408	0.0858248
Thrsp	-0.0027641	0.938164
Tiam1	0.0917335	0.000196742
Ticam1	0.102759	6.42853e-11
Tim3	0.103817	0.709512
Tjp1	0.107329	1.69829e-12
Tlr2	0.102759	5.11104e-09
Tlr3	-0.0412301	0.0222216
Tmed8	0.102759	1.21733e-14
Tmem159	-0.0316983	0.00754243
Tmem2	0.0917335	0.000170027
Tmod3	0.107329	2.95719e-11
Tnc	0.102759	2.96495e-09
Tnf	0.102759	1.86913e-13
Tnfaip2	0.0204408	0.111078
Tnfaip3	0.102759	2.96229e-07
Tnfrsf10b	0.0359173	0.168158
Tnfrsf1b	0.102759	2.05176e-10
Tnfrsf21	0.102759	4.37661e-11
Tnfrsf4	0.103817	0.00875813
Tnfsf13b	0.102759	1.61601e-09
Tnip1	0.102759	1.23979e-11
Tnnc1	0.887317	6.66226e-06
Tnnc2	0.679776	1.18368e-10
Tnni1	0.779984	1.09117e-10
Tnnt3	0.59745	5.78259e-09
Top1	0.19358	0.000140347
Top3a	0.103817	0.00632489
Tp53	0.286041	0.763268
Tp53inp1	0.0359173	0.00303758
Tp73	0.0359173	0.64575
Tpd52	-0.00959433	0.877721
Tpm1	0.534548	8.11577e-09
Tpm2	0.787155	6.43236e-07
Tpt1	0.0359173	3.38564e-05
Tradd	-0.229773	0.555107
Traf2	0.102759	3.38098e-12
Traf4	0.0917335	2.73445e-05
Trf	-0.0179626	0.00276745
Trib2	-0.0833636	3.09899e-13
Trib3	-0.0573487	0.442944
Trim54	0.679776	2.52472e-14
Trim63	0.679776	4.22865e-13
Trio	0.0917335	0.000850444
Trpc1	0.102759	2.52095e-11
Tst	-0.0412301	0.00784762
Ttn	0.107329	3.57789e-10
Tubb3	0.100159	4.06032e-14
Tuft1	0.02082	0.018055
Twist1	0.194494	1.45338e-06
Tyms	-0.0126233	0.188499
Ubap1	0.427189	6.67888e-13
Ube2l6	-0.0412301	1.85569e-06
Ube2m	0.102759	1.55546e-09
Ube2q2	0.427189	7.81677e-09
Ube3a	0.102759	4.32305e-12
Ucp1	-0.0316983	0.000110225
Ucp2	-0.0221783	0.098845
Ucp3	-0.124939	7.61829e-09
Ugcg	0.0917335	2.48365e-05
Uhrf1	-0.0126233	0.933844
Uhrf1bp1	0.0359173	0.223407
Unc45b	0.679776	1.67432e-14
Upk1b	0.102759	1.01211e-11
Upp1	0.138665	0.0159059
Usp12	0.0917335	2.53958e-06
Usp18	-0.0412301	0.037488
Utrn	0.427189	6.97844e-12
Vav3	-0.229773	0.805159
Vcam1	0.160416	3.69949e-12
Vdr	0.100159	3.48155e-14
Vegfa	0.219886	3.58813e-06
Vegfc	0.102759	6.82221e-13
Vim	0.194494	1.40062e-07
Vldlr	-0.222763	4.25872e-15
Vps11	-0.0483009	4.64118e-09
Vps53	0.102759	3.43117e-12
Vrk2	0.102759	7.91238e-09
Wdr12	0.426012	2.74344e-09
Wfdc1	0.679776	2.32279e-13
Wnk4	0.100159	7.66724e-14
Wnt9a	0.679776	4.25872e-15
Wsb1	0.00941582	0.17242
Wt1	0.102759	3.93661e-13
Wtap	0.102759	1.78883e-09
Xdh	0.102759	4.68582e-12
Xpo5	0.426012	6.06507e-11
Ywhaz	0.427189	6.50886e-10
Yy1	0.0931833	0.000254374
Zfand5	-0.229773	0.00115367
Zfp36	0.0917335	2.96229e-07
Zfp385a	0.0359173	0.5825
Zfp46	0.427189	6.69409e-12
Zhx1	0.103817	0.0202179
Zhx2	0.427189	3.39542e-10
Zmiz2	0.102759	6.39882e-12
Zyx	0.0917335	0.000252891
	1.03275	1.32489e-19
